# CRISPR-CLEAR: Nucleotide-Resolution Mapping of Regulatory Elements via Allelic Readout of Tiled Base Editing

**DOI:** 10.1101/2024.09.09.612085

**Authors:** Basheer Becerra, Sandra Wittibschlager, Zain M. Patel, Ana P. Kutschat, Justin Delano, Eric Che, Anzhelika Karjalainen, Ting Wu, Marlena Starrs, Martin Jankowiak, Daniel E. Bauer, Davide Seruggia, Luca Pinello

**Affiliations:** Bioinformatics and Integrative Genomics PhD Program, Harvard Medical School, Boston, MA, USA; Broad Institute of MIT and Harvard, Cambridge, MA, USA; Molecular Pathology Unit, Krantz Family Center for Cancer Research, Massachusetts General Hospital Research Institute, Boston, MA, USA; Department of Pathology, Harvard Medical School, Boston, MA, USA; Division of Hematology/Oncology, Boston Children’s Hospital, Department of Pediatric Oncology, Dana–Farber Cancer Institute, Harvard Stem Cell Institute, Department of Pediatrics, Harvard Medical School, Boston, MA, USA; St. Anna Children’s Cancer Research Institute (CCRI), Vienna, Austria; CeMM Research Center for Molecular Medicine of the Austrian Academy of Sciences, Vienna, Austria

## Abstract

CRISPR tiling screens have advanced the identification and characterization of regulatory sequences but are limited by low resolution arising from the indirect readout of editing via guide RNA sequencing. This study introduces *CRISPR-CLEAR*, an end-to-end experimental assay and computational pipeline, which leverages targeted sequencing of CRISPR-introduced alleles at the endogenous target locus following dense base-editing mutagenesis. This approach enables the dissection of regulatory elements at nucleotide resolution, facilitating a direct assessment of genotype-phenotype effects.
