## Supplementary material for "CRISPR-CLEAR: Nucleotide-Resolution Mapping of Regulatory Elements via Allelic Readout of Tiled Base Editing": Table1

### Sheet: sgRNA library
CD19 enhancer tiling sgRNA library
chromosome_#	start	end	strand	sgRNA
chr16	28930678	28930701	+	GGGGAATGACATGCTCTAGT
chr16	28930681	28930704	+	GAATGACATGCTCTAGTGAA
chr16	28930684	28930707	+	TGACATGCTCTAGTGAAAGC
chr16	28930687	28930710	+	CATGCTCTAGTGAAAGCCAG
chr16	28930690	28930713	+	GCTCTAGTGAAAGCCAGTCT
chr16	28930693	28930716	+	CTAGTGAAAGCCAGTCTGGG
chr16	28930696	28930719	+	GTGAAAGCCAGTCTGGGCAG
chr16	28930699	28930722	+	AAAGCCAGTCTGGGCAGCTG
chr16	28930702	28930725	+	GCCAGTCTGGGCAGCTGGGT
chr16	28930705	28930728	+	AGTCTGGGCAGCTGGGTAGC
chr16	28930708	28930731	+	CTGGGCAGCTGGGTAGCTAA
chr16	28930711	28930734	+	GGCAGCTGGGTAGCTAATGA
chr16	28930714	28930737	+	AGCTGGGTAGCTAATGAGGG
chr16	28930717	28930740	+	TGGGTAGCTAATGAGGGGAT
chr16	28930723	28930746	+	GCTAATGAGGGGATTAGAGA
chr16	28930726	28930749	+	AATGAGGGGATTAGAGAGAT
chr16	28930729	28930752	+	GAGGGGATTAGAGAGATTTT
chr16	28930732	28930755	+	GGGATTAGAGAGATTTTGTT
chr16	28930735	28930758	+	ATTAGAGAGATTTTGTTGAA
chr16	28930741	28930764	+	GAGATTTTGTTGAATGAAAG
chr16	28930744	28930767	+	ATTTTGTTGAATGAAAGGCA
chr16	28930747	28930770	+	TTGTTGAATGAAAGGCAGAT
chr16	28930750	28930773	+	TTGAATGAAAGGCAGATTGA
chr16	28930753	28930776	+	AATGAAAGGCAGATTGAGTC
chr16	28930756	28930779	+	GAAAGGCAGATTGAGTCCTG
chr16	28930759	28930782	+	AGGCAGATTGAGTCCTGCTA
chr16	28930762	28930785	+	CAGATTGAGTCCTGCTACTC
chr16	28930765	28930788	+	ATTGAGTCCTGCTACTCGCC
chr16	28930768	28930791	+	GAGTCCTGCTACTCGCCCCC
chr16	28930771	28930794	+	TCCTGCTACTCGCCCCCTTC
chr16	28930774	28930797	+	TGCTACTCGCCCCCTTCATT
chr16	28930777	28930800	+	TACTCGCCCCCTTCATTCCC
chr16	28930780	28930803	+	TCGCCCCCTTCATTCCCCTT
chr16	28930783	28930806	+	CCCCCTTCATTCCCCTTCAT
chr16	28930786	28930809	+	CCTTCATTCCCCTTCATTCA
chr16	28930789	28930812	+	TCATTCCCCTTCATTCATGC
chr16	28930792	28930815	+	TTCCCCTTCATTCATGCCTC
chr16	28930795	28930818	+	CCCTTCATTCATGCCTCATT
chr16	28930798	28930821	+	TTCATTCATGCCTCATTCTT
chr16	28930801	28930824	+	ATTCATGCCTCATTCTTCCG
chr16	28930804	28930827	+	CATGCCTCATTCTTCCGCCT
chr16	28930807	28930830	+	GCCTCATTCTTCCGCCTCCC
chr16	28930810	28930833	+	TCATTCTTCCGCCTCCCAGC
chr16	28930813	28930836	+	TTCTTCCGCCTCCCAGCCGC
chr16	28930816	28930839	+	TTCCGCCTCCCAGCCGCCTC
chr16	28930819	28930842	+	CGCCTCCCAGCCGCCTCAAC
chr16	28930822	28930845	+	CTCCCAGCCGCCTCAACTGG
chr16	28930825	28930848	+	CCAGCCGCCTCAACTGGCCA
chr16	28930828	28930851	+	GCCGCCTCAACTGGCCAAAG
chr16	28930834	28930857	+	TCAACTGGCCAAAGGGAAGT
chr16	28930837	28930860	+	ACTGGCCAAAGGGAAGTGGA
chr16	28930840	28930863	+	GGCCAAAGGGAAGTGGAGGC
chr16	28930843	28930866	+	CAAAGGGAAGTGGAGGCCCT
chr16	28930846	28930869	+	AGGGAAGTGGAGGCCCTGCC
chr16	28930849	28930872	+	GAAGTGGAGGCCCTGCCACC
chr16	28930852	28930875	+	GTGGAGGCCCTGCCACCTGT
chr16	28930855	28930878	+	GAGGCCCTGCCACCTGTAGG
chr16	28930861	28930884	+	CTGCCACCTGTAGGGAGGGT
chr16	28930864	28930887	+	CCACCTGTAGGGAGGGTCCC
chr16	28930867	28930890	+	CCTGTAGGGAGGGTCCCCTG
chr16	28930870	28930893	+	GTAGGGAGGGTCCCCTGGGG
chr16	28930873	28930896	+	GGGAGGGTCCCCTGGGGCTT
chr16	28930876	28930899	+	AGGGTCCCCTGGGGCTTGCC
chr16	28930879	28930902	+	GTCCCCTGGGGCTTGCCCAC
chr16	28930882	28930905	+	CCCTGGGGCTTGCCCACAGC
chr16	28930885	28930908	+	TGGGGCTTGCCCACAGCAAA
chr16	28930888	28930911	+	GGCTTGCCCACAGCAAACAG
chr16	28930894	28930917	+	CCCACAGCAAACAGGAAGTC
chr16	28930897	28930920	+	ACAGCAAACAGGAAGTCACA
chr16	28930903	28930926	+	AACAGGAAGTCACAGCCTGG
chr16	28930906	28930929	+	AGGAAGTCACAGCCTGGTGA
chr16	28930909	28930932	+	AAGTCACAGCCTGGTGAGAT
chr16	28930912	28930935	+	TCACAGCCTGGTGAGATGGG
chr16	28930915	28930938	+	CAGCCTGGTGAGATGGGCCT
chr16	28930918	28930941	+	CCTGGTGAGATGGGCCTGGG
chr16	28930921	28930944	+	GGTGAGATGGGCCTGGGAAT
chr16	28930927	28930950	+	ATGGGCCTGGGAATCAGCCA
chr16	28930930	28930953	+	GGCCTGGGAATCAGCCACTG
chr16	28930933	28930956	+	CTGGGAATCAGCCACTGAGA
chr16	28930939	28930962	+	ATCAGCCACTGAGAAAGTGG
chr16	28930942	28930965	+	AGCCACTGAGAAAGTGGGTC
chr16	28930945	28930968	+	CACTGAGAAAGTGGGTCTCT
chr16	28930948	28930971	+	TGAGAAAGTGGGTCTCTTGG
chr16	28930951	28930974	+	GAAAGTGGGTCTCTTGGGTC
chr16	28930957	28930980	+	GGGTCTCTTGGGTCCCTGAA
chr16	28930960	28930983	+	TCTCTTGGGTCCCTGAATTC
chr16	28930963	28930986	+	CTTGGGTCCCTGAATTCTTT
chr16	28930966	28930989	+	GGGTCCCTGAATTCTTTTTC
chr16	28930969	28930992	+	TCCCTGAATTCTTTTTCTGA
chr16	28930972	28930995	+	CTGAATTCTTTTTCTGAGTC
chr16	28930975	28930998	+	AATTCTTTTTCTGAGTCCCT
chr16	28930978	28931001	+	TCTTTTTCTGAGTCCCTGCA
chr16	28930987	28931010	+	GAGTCCCTGCAGCAGTGAAA
chr16	28930990	28931013	+	TCCCTGCAGCAGTGAAAAAG
chr16	28930993	28931016	+	CTGCAGCAGTGAAAAAGACA
chr16	28930999	28931022	+	CAGTGAAAAAGACACAGAGG
chr16	28931002	28931025	+	TGAAAAAGACACAGAGGCAC
chr16	28931005	28931028	+	AAAAGACACAGAGGCACATA
chr16	28931008	28931031	+	AGACACAGAGGCACATAGAG
chr16	28931011	28931034	+	CACAGAGGCACATAGAGAGT
chr16	28930666	28930689	-	TGTCATTCCCCTGCTTAAAA
chr16	28930669	28930692	-	GCATGTCATTCCCCTGCTTA
chr16	28930672	28930695	-	AGAGCATGTCATTCCCCTGC
chr16	28930675	28930698	-	ACTAGAGCATGTCATTCCCC
chr16	28930678	28930701	-	TTCACTAGAGCATGTCATTC
chr16	28930684	28930707	-	CTGGCTTTCACTAGAGCATG
chr16	28930687	28930710	-	AGACTGGCTTTCACTAGAGC
chr16	28930690	28930713	-	CCCAGACTGGCTTTCACTAG
chr16	28930693	28930716	-	CTGCCCAGACTGGCTTTCAC
chr16	28930699	28930722	-	ACCCAGCTGCCCAGACTGGC
chr16	28930708	28930731	-	TCATTAGCTACCCAGCTGCC
chr16	28930711	28930734	-	CCCTCATTAGCTACCCAGCT
chr16	28930714	28930737	-	ATCCCCTCATTAGCTACCCA
chr16	28930717	28930740	-	CTAATCCCCTCATTAGCTAC
chr16	28930720	28930743	-	TCTCTAATCCCCTCATTAGC
chr16	28930723	28930746	-	ATCTCTCTAATCCCCTCATT
chr16	28930726	28930749	-	AAAATCTCTCTAATCCCCTC
chr16	28930729	28930752	-	AACAAAATCTCTCTAATCCC
chr16	28930735	28930758	-	TCATTCAACAAAATCTCTCT
chr16	28930738	28930761	-	CTTTCATTCAACAAAATCTC
chr16	28930741	28930764	-	TGCCTTTCATTCAACAAAAT
chr16	28930744	28930767	-	ATCTGCCTTTCATTCAACAA
chr16	28930747	28930770	-	TCAATCTGCCTTTCATTCAA
chr16	28930750	28930773	-	GACTCAATCTGCCTTTCATT
chr16	28930753	28930776	-	CAGGACTCAATCTGCCTTTC
chr16	28930759	28930782	-	GAGTAGCAGGACTCAATCTG
chr16	28930762	28930785	-	GGCGAGTAGCAGGACTCAAT
chr16	28930765	28930788	-	GGGGGCGAGTAGCAGGACTC
chr16	28930771	28930794	-	AATGAAGGGGGCGAGTAGCA
chr16	28930777	28930800	-	AAGGGGAATGAAGGGGGCGA
chr16	28930780	28930803	-	ATGAAGGGGAATGAAGGGGG
chr16	28930783	28930806	-	TGAATGAAGGGGAATGAAGG
chr16	28930786	28930809	-	GCATGAATGAAGGGGAATGA
chr16	28930789	28930812	-	GAGGCATGAATGAAGGGGAA
chr16	28930792	28930815	-	AATGAGGCATGAATGAAGGG
chr16	28930795	28930818	-	AAGAATGAGGCATGAATGAA
chr16	28930798	28930821	-	CGGAAGAATGAGGCATGAAT
chr16	28930801	28930824	-	AGGCGGAAGAATGAGGCATG
chr16	28930804	28930827	-	GGGAGGCGGAAGAATGAGGC
chr16	28930807	28930830	-	GCTGGGAGGCGGAAGAATGA
chr16	28930810	28930833	-	GCGGCTGGGAGGCGGAAGAA
chr16	28930813	28930836	-	GAGGCGGCTGGGAGGCGGAA
chr16	28930816	28930839	-	GTTGAGGCGGCTGGGAGGCG
chr16	28930819	28930842	-	CCAGTTGAGGCGGCTGGGAG
chr16	28930822	28930845	-	TGGCCAGTTGAGGCGGCTGG
chr16	28930825	28930848	-	CTTTGGCCAGTTGAGGCGGC
chr16	28930831	28930854	-	ACTTCCCTTTGGCCAGTTGA
chr16	28930834	28930857	-	TCCACTTCCCTTTGGCCAGT
chr16	28930837	28930860	-	GCCTCCACTTCCCTTTGGCC
chr16	28930840	28930863	-	AGGGCCTCCACTTCCCTTTG
chr16	28930843	28930866	-	GGCAGGGCCTCCACTTCCCT
chr16	28930846	28930869	-	GGTGGCAGGGCCTCCACTTC
chr16	28930849	28930872	-	ACAGGTGGCAGGGCCTCCAC
chr16	28930852	28930875	-	CCTACAGGTGGCAGGGCCTC
chr16	28930855	28930878	-	CTCCCTACAGGTGGCAGGGC
chr16	28930858	28930881	-	ACCCTCCCTACAGGTGGCAG
chr16	28930861	28930884	-	GGGACCCTCCCTACAGGTGG
chr16	28930864	28930887	-	CAGGGGACCCTCCCTACAGG
chr16	28930867	28930890	-	CCCCAGGGGACCCTCCCTAC
chr16	28930870	28930893	-	AAGCCCCAGGGGACCCTCCC
chr16	28930873	28930896	-	GGCAAGCCCCAGGGGACCCT
chr16	28930879	28930902	-	GCTGTGGGCAAGCCCCAGGG
chr16	28930882	28930905	-	TTTGCTGTGGGCAAGCCCCA
chr16	28930885	28930908	-	CTGTTTGCTGTGGGCAAGCC
chr16	28930888	28930911	-	TTCCTGTTTGCTGTGGGCAA
chr16	28930891	28930914	-	GACTTCCTGTTTGCTGTGGG
chr16	28930894	28930917	-	TGTGACTTCCTGTTTGCTGT
chr16	28930897	28930920	-	GGCTGTGACTTCCTGTTTGC
chr16	28930900	28930923	-	CCAGGCTGTGACTTCCTGTT
chr16	28930903	28930926	-	TCACCAGGCTGTGACTTCCT
chr16	28930906	28930929	-	ATCTCACCAGGCTGTGACTT
chr16	28930909	28930932	-	CCCATCTCACCAGGCTGTGA
chr16	28930912	28930935	-	AGGCCCATCTCACCAGGCTG
chr16	28930915	28930938	-	CCCAGGCCCATCTCACCAGG
chr16	28930918	28930941	-	ATTCCCAGGCCCATCTCACC
chr16	28930921	28930944	-	CTGATTCCCAGGCCCATCTC
chr16	28930924	28930947	-	TGGCTGATTCCCAGGCCCAT
chr16	28930930	28930953	-	TCTCAGTGGCTGATTCCCAG
chr16	28930936	28930959	-	CCACTTTCTCAGTGGCTGAT
chr16	28930939	28930962	-	GACCCACTTTCTCAGTGGCT
chr16	28930942	28930965	-	AGAGACCCACTTTCTCAGTG
chr16	28930945	28930968	-	CCAAGAGACCCACTTTCTCA
chr16	28930948	28930971	-	GACCCAAGAGACCCACTTTC
chr16	28930951	28930974	-	AGGGACCCAAGAGACCCACT
chr16	28930954	28930977	-	TTCAGGGACCCAAGAGACCC
chr16	28930957	28930980	-	GAATTCAGGGACCCAAGAGA
chr16	28930960	28930983	-	AAAGAATTCAGGGACCCAAG
chr16	28930963	28930986	-	GAAAAAGAATTCAGGGACCC
chr16	28930966	28930989	-	TCAGAAAAAGAATTCAGGGA
chr16	28930969	28930992	-	GACTCAGAAAAAGAATTCAG
chr16	28930972	28930995	-	AGGGACTCAGAAAAAGAATT
chr16	28930978	28931001	-	TGCTGCAGGGACTCAGAAAA
chr16	28930981	28931004	-	CACTGCTGCAGGGACTCAGA
chr16	28930984	28931007	-	TTTCACTGCTGCAGGGACTC
chr16	28930987	28931010	-	CTTTTTCACTGCTGCAGGGA
chr16	28930990	28931013	-	TGTCTTTTTCACTGCTGCAG
chr16	28930993	28931016	-	CTGTGTCTTTTTCACTGCTG
chr16	28930996	28931019	-	CCTCTGTGTCTTTTTCACTG
chr16	28930999	28931022	-	GTGCCTCTGTGTCTTTTTCA
chr16	28931002	28931025	-	TATGTGCCTCTGTGTCTTTT
chr19:55,115,773-55,115,973				GAGCCACATTAACCGGCCCT
chr19:55,115,773-55,115,973				CCACCTTATATTCCCAGGGC
chr19:55,115,773-55,115,973				TATAAGGTGGTCCCAGCTCG
chr19:55,115,773-55,115,973				CGGGGACACAGGATCCCTGG
chr19:55,115,773-55,115,973				TGCTGTCCTGAAGTGGACAT
chr19:55,115,773-55,115,973				GTGGACATAGGGGCCCGGGT

### Sheet: Oligonucleotides (sgRNA count)
Oligonucleotides used for sgRNA library cloning and sequencing
ID	sequence
HK029_F	TAACTTGAAAGTATTTCGATTTCTTGGCTTTATATATCTTGTGGAAAGGACGAAACACCG
HK030_R	ACTTTTTCAAGTTGATAACGGACTAGCCTTATTTTAACTTGCTATTTCTAGCTCTAAAAC
ReadoutPCR1_F	AATGGACTATCATATGCTTACCGTAACTTGAAAGTATTTCG
ReadoutPCR1_R	CTTTAGTTTGTATGTCTGTTGCTATTATGTCTACTATTCTTTCCC
ReadoutPCR2_F1	AATGATACGGCGACCACCGAGATCTACACTCTTTCCCTACACGACGCTCTTCCGATCTtAAGTAGAGtcttgtggaaaggacgaaacaccg
ReadoutPCR2_F2	AATGATACGGCGACCACCGAGATCTACACTCTTTCCCTACACGACGCTCTTCCGATCTatACACGATCtcttgtggaaaggacgaaacaccg
ReadoutPCR2_F3	AATGATACGGCGACCACCGAGATCTACACTCTTTCCCTACACGACGCTCTTCCGATCTgatCGCGCGGTtcttgtggaaaggacgaaacaccg
ReadoutPCR2_F4	AATGATACGGCGACCACCGAGATCTACACTCTTTCCCTACACGACGCTCTTCCGATCTcgatCATGATCGtcttgtggaaaggacgaaacaccg
ReadoutPCR2_F5	AATGATACGGCGACCACCGAGATCTACACTCTTTCCCTACACGACGCTCTTCCGATCTtcgatCGTTACCAtcttgtggaaaggacgaaacaccg
ReadoutPCR2_F6	AATGATACGGCGACCACCGAGATCTACACTCTTTCCCTACACGACGCTCTTCCGATCTatcgatTCCTTGGTtcttgtggaaaggacgaaacaccg
ReadoutPCR2_F7	AATGATACGGCGACCACCGAGATCTACACTCTTTCCCTACACGACGCTCTTCCGATCTgatcgatAACGCATTtcttgtggaaaggacgaaacaccg
ReadoutPCR2_F8	AATGATACGGCGACCACCGAGATCTACACTCTTTCCCTACACGACGCTCTTCCGATCTcgatcgatACAGGTATtcttgtggaaaggacgaaacaccg
ReadoutPCR2_F9	AATGATACGGCGACCACCGAGATCTACACTCTTTCCCTACACGACGCTCTTCCGATCTacgatcgatAGGTAAGGtcttgtggaaaggacgaaacaccg
ReadoutPCR2_F10	AATGATACGGCGACCACCGAGATCTACACTCTTTCCCTACACGACGCTCTTCCGATCTtAACAATGGtcttgtggaaaggacgaaacaccg
ReadoutPCR2_R1	CAAGCAGAAGACGGCATACGAGATAAGTAGAGGTGACTGGAGTTCAGACGTGTGCTCTTCCGATCTtTCTACTATTCTTTCCCCTGCACTGT
ReadoutPCR2_R2	CAAGCAGAAGACGGCATACGAGATACACGATCGTGACTGGAGTTCAGACGTGTGCTCTTCCGATCTatTCTACTATTCTTTCCCCTGCACTGT
ReadoutPCR2_R3	CAAGCAGAAGACGGCATACGAGATCGCGCGGTGTGACTGGAGTTCAGACGTGTGCTCTTCCGATCTgatTCTACTATTCTTTCCCCTGCACTGT
ReadoutPCR2_R4	CAAGCAGAAGACGGCATACGAGATCATGATCGGTGACTGGAGTTCAGACGTGTGCTCTTCCGATCTcgatTCTACTATTCTTTCCCCTGCACTGT
ReadoutPCR2_R5	CAAGCAGAAGACGGCATACGAGATCGTTACCAGTGACTGGAGTTCAGACGTGTGCTCTTCCGATCTtcgatTCTACTATTCTTTCCCCTGCACTGT
ReadoutPCR2_R6	CAAGCAGAAGACGGCATACGAGATTCCTTGGTGTGACTGGAGTTCAGACGTGTGCTCTTCCGATCTatcgatTCTACTATTCTTTCCCCTGCACTGT
ReadoutPCR2_R7	CAAGCAGAAGACGGCATACGAGATAACGCATTGTGACTGGAGTTCAGACGTGTGCTCTTCCGATCTgatcgatTCTACTATTCTTTCCCCTGCACTGT
ReadoutPCR2_R8	CAAGCAGAAGACGGCATACGAGATACAGGTATGTGACTGGAGTTCAGACGTGTGCTCTTCCGATCTcgatcgatTCTACTATTCTTTCCCCTGCACTGT
ReadoutPCR2_R9	CAAGCAGAAGACGGCATACGAGATAGGTAAGGGTGACTGGAGTTCAGACGTGTGCTCTTCCGATCTacgatcgatTCTACTATTCTTTCCCCTGCACTGT
ReadoutPCR2_R10	CAAGCAGAAGACGGCATACGAGATAACAATGGGTGACTGGAGTTCAGACGTGTGCTCTTCCGATCTtTCTACTATTCTTTCCCCTGCACTGT

### Sheet: Oligonucleotides (allele count)
Oligonucleotides used for allele library sequencing
ID	sequence
CD19_PCR1_F	CTACACGACGCTCTTCCGATCTACATGCTCTAGTGAAAGCCAGT
CD19_PCR1_R	AGACGTGTGCTCTTCCGATCTGCACTCTCTATGTGCCTCTGTGT
PCR2_ampliconseq_F1	AATGATACGGCGACCACCGAGATCTACACTATAGCCTACACTCTTTCCCTACACGACGCTCTTCCGATCT
PCR2_ampliconseq_F2	AATGATACGGCGACCACCGAGATCTACACATAGAGGCACACTCTTTCCCTACACGACGCTCTTCCGATCT
PCR2_ampliconseq_F3	AATGATACGGCGACCACCGAGATCTACACATAGAGGCACACTCTTTCCCTACACGACGCTCTTCCGATCT
PCR2_ampliconseq_F4	AATGATACGGCGACCACCGAGATCTACACGGCTCTGAACACTCTTTCCCTACACGACGCTCTTCCGATCT
PCR2_ampliconseq_F5	AATGATACGGCGACCACCGAGATCTACACAGGCGAAGACACTCTTTCCCTACACGACGCTCTTCCGATCT
PCR2_ampliconseq_F6	AATGATACGGCGACCACCGAGATCTACACTAATCTTAACACTCTTTCCCTACACGACGCTCTTCCGATCT
PCR2_ampliconseq_F7	AATGATACGGCGACCACCGAGATCTACACCAGGACGTACACTCTTTCCCTACACGACGCTCTTCCGATCT
PCR2_ampliconseq_F8	AATGATACGGCGACCACCGAGATCTACACGTACTGACACACTCTTTCCCTACACGACGCTCTTCCGATCT
PCR2_ampliconseq_F9	AATGATACGGCGACCACCGAGATCTACACGACGACCTACACTCTTTCCCTACACGACGCTCTTCCGATCT
PCR2_ampliconseq_F10	AATGATACGGCGACCACCGAGATCTACACTAATCGGCACACTCTTTCCCTACACGACGCTCTTCCGATCT
PCR2_ampliconseq_R1	CAAGCAGAAGACGGCATACGAGATCGTGATGTGACTGGAGTTCAGACGTGTGCTCTTCCG
PCR2_ampliconseq_R2	CAAGCAGAAGACGGCATACGAGATACATCGGTGACTGGAGTTCAGACGTGTGCTCTTCCG
PCR2_ampliconseq_R3	CAAGCAGAAGACGGCATACGAGATGCCTAAGTGACTGGAGTTCAGACGTGTGCTCTTCCG
PCR2_ampliconseq_R4	CAAGCAGAAGACGGCATACGAGATTGGTCAGTGACTGGAGTTCAGACGTGTGCTCTTCCG
PCR2_ampliconseq_R5	CAAGCAGAAGACGGCATACGAGATCACTGTGTGACTGGAGTTCAGACGTGTGCTCTTCCG
PCR2_ampliconseq_R6	CAAGCAGAAGACGGCATACGAGATATTGGCGTGACTGGAGTTCAGACGTGTGCTCTTCCG

### Sheet: sgRNA sequences
Sequences of guide RNAs used in this study
ID	sequence
sgAAVS1	GTCACCAATCCTGTCCCTAG
sgCD19ex2	GCTGTGCTGCAGTGCCTCAA
sgCD19x2acc	TCCACAGAGGGAGATAACGC
sg119	TGAATGAAGGGGAATGAAGG
sg145	GCCTCAACTGGCCAAAGGGA
sg217	AACAGGAAGTCACAGCCTGG
sg218	ACAGGAAGTCACAGCCTGGT
sg220	AGGAAGTCACAGCCTGGTGA
sg223	AAGTCACAGCCTGGTGAGAT
sg225	GTCACAGCCTGGTGAGATGG
sgPAX5_ex3	AATTGGAGGATCCAAACCAA
sgSPIB_ex3	CAGCTACCCTGATTCAGAGG
sgMYB_ex6	GACGCATTGTAGAATTCCAG
sgIKZF1_ex5_1	AGGCCCCGCACTGATTGCAC
sgIKZF1_ex5_2	GCAGCTTGATGTGCCGGAGC

### Sheet: Plasmids
Plasmids used in this study
ID	source
pLKO5.sgRNA.EFS.GFP	Addgene 57822
pKLV2-U6gRNA5(BbsI)-PGKpuro2ABFP-W	Addgene 67974
psPAX2	Addgene 12260
VSV-G pMD2.G	Addgene 12259
LentiCas9-Blast	Addgene 52962
pLenti-SFFV-(MAX)ABE(8e)-SpRY-P2A-BSD (MNW652)	This work
pLenti-EvoCDA-BE4-blast	This work
